# Rho-mediated gene transcription promotes BRAF inhibitor resistance in de-differentiated melanoma cells

**DOI:** 10.1101/381806

**Authors:** SA Misek, KM Appleton, TS Dexheimer, EM Lisabeth, RS Lo, SD Larsen, KA Gallo, RR Neubig

**Affiliations:** Department of Physiology, Michigan State University, East Lansing, MI, 48824, USA; Department of Pharmacology, Michigan State University, East Lansing MI, 48824, USA; Division of Dermatology, Department of Medicine, University of California, Los Angeles, California, 90095, USA; Department of Molecular and Medical Pharmacology, University of California, Los Angeles, CA 90095, USA; Jonsson Comprehensive Cancer Center, University of California, Los Angeles, CA 90095, USA; David Geffen School of Medicine, University of California, Los Angeles, CA 90095, USA; Department of Medicinal Chemistry, University of Michigan, Ann Arbor, Michigan, 48109, USA; Vahlteich Medicinal Chemistry Core, University of Michigan, Ann Arbor, Michigan, 48109, USA

**Keywords:** BRAF inhibitor, resistance, RhoA, MRTF, YAP1, Melanoma

## Abstract

Over half of cutaneous melanoma tumors have BRAF^V600E/K^ mutations. Acquired resistance to BRAF inhibitors (BRAFi) remains a major hurdle in attaining durable therapeutic responses. In this study we demonstrate that approximately 50-60% of melanoma cell lines with vemurafenib resistance acquired *in vitro* show activation of RhoA family GTPases. In BRAFi-resistant melanoma cell lines and tumors, activation of RhoA is correlated with decreased expression of melanocyte lineage genes. Using a machine learning approach, we built gene expression-based models to predict drug sensitivity for 265 common anti-cancer compounds. We then projected these signatures onto the collection of TCGA cutaneous melanoma and found that poorly differentiated tumors were predicted to have increased sensitivity to multiple Rho kinase (ROCK) inhibitors. Two transcriptional effectors downstream of Rho, MRTF and YAP1, are activated in the Rho^High^ BRAFi-resistant cell lines, and resistant cells are more sensitive to inhibition of these transcriptional mechanisms. Taken together, these results support the concept of targeting Rho-regulated gene transcription pathways as a promising therapy approach to restore sensitivity to BRAFi-resistant tumors or as a combination therapy to prevent the onset of drug resistance.
