## Supplementary material for "Rho-mediated gene transcription promotes BRAF inhibitor resistance in de-differentiated melanoma cells": Table S1

### Sheet: Sheet1
qPCR Primers
Gene	Forward 5' - 3'	Reverse 5' - 3'
GAPDH	GGAGCGAGATCCCTCCAAAAT	GGCTGTTGTCATACTTCTCATGG
MRTFA	ATGCCGCCTTTGAAAAGTCCA	TCTTCCGTTTGAGATAGTCCTCT
MRTFB	ATGGATCACACAGGGGCGATA	CCGCTGGGCTCTTCAAAGG
YAP1	TAGCCCTGCGTAGCCAGTTA	TCATGCTTAGTCCACTGTCTGT
TAZ	CACCGTGTCCAATCACCAGTC	TCCAACGCATCAACTTCAGGT
Sox9	AGCGAACGCACATCAAGAC	CTGTAGGCGATCTGTTGGGG
Sox10	CCTCACAGATCGCCTACACC	CATATAGGAGAAGGCCGAGTAGA
sgRNA Guide Sequences
Target	Guide Sequence 5' - 3'
sgControl	TCCCCGAGACCATCTTAGGG
sgMRTFA_1	ATGTACCTTAATGAGTGTGG
sgMRTFA_2	TGGCGTAGGATGAGTCCATG
sgMRTFA_3	ACGGAAGATTCGTTCCCGGC
Cloning Primers
Target	Forward 5' - 3'	Reverse 5' - 3'	Purpose
RhoA	ATGTACCCATACGATGTTCCAGATTACGCTGCTGCCATCCGGAAG	TCACAAGACAAGGCACCC	Amplify and HA tag human RhoA
HA-RhoA	GGGGACAAGTTTGTACAAAAAAGCAGGCTTCACCATGTACCCATACGATGTTC	GGGGACCACTTTGTACAAGAAAGCTGGGTTTCACAAGACAAGGCACCC	Add gateway adapters to HA-RhoA
3xFLAG-MRTFA	GGGGACAAGTTTGTACAAAAAAGCAGGCTTCACCATGGACTACAAAGACCATG	GGGGACCACTTTGTACAAGAAAGCTGGGTTCTACAAGCAGGAATCCCAG	Add gateway adapters to 3xFLAG-MRTFA
