## Supplementary material for "Rho-mediated gene transcription promotes BRAF inhibitor resistance in de-differentiated melanoma cells": Table S2

dataTCGA	Pearson_Correlation_Coefficient
Nutlin-3a	0.775273773
Trametinib	0.73431677
Dabrafenib	0.730558459
GSK1070916	0.7252082
QL-XI-92	0.708512836
TL-1-85	0.7024815
NPK76-II-72-1	0.702141203
RDEA119--rescreen-	0.698839074
AV-951	0.694404169
Tubastatin-A	0.687673195
XMD13-2	0.686947954
TPCA-1	0.686856891
Docetaxel	0.685170125
ABT-263	0.682951056
Nilotinib	0.675480944
WZ3105	0.670662386
RDEA119	0.667511334
Lapatinib	0.665624092
TL-2-105	0.662773053
AZ628	0.657139443
Bleomycin--50-uM-	0.648899984
Sunitinib	0.648667613
PHA-793887	0.647692764
KIN001-236	0.644833104
NVP-BHG712	0.644348571
T0901317	0.643429874
BIX02189	0.640799072
KIN001-260	0.63672791
VX-11e	0.635890686
Masitinib	0.634152669
XMD14-99	0.633520238
PIK-93	0.632575395
BX-912	0.632400462
SN-38	0.631917196
NG-25	0.63159223
GSK429286A	0.629165431
I-BET	0.628564913
VNLG-124	0.626134246
BMN-673	0.619301129
TG101348	0.618882402
PLX4720--rescreen-	0.616692184
STF-62247	0.614480397
OSI-930	0.612318163
Camptothecin	0.610373114
AICAR	0.609136825
CAL-101	0.609101386
TAK-715	0.606608954
XMD15-27	0.606488292
MPS-1-IN-1	0.604399343
FK866	0.604367718
X17-AAG	0.604247299
GSK690693	0.601866645
UNC1215	0.601205303
X-5Z--7-Oxozeaenol	0.594449043
KIN001-102	0.593015762
Methotrexate	0.592777875
YM201636	0.591887286
Zibotentan--ZD4054	0.591085609
KIN001-270	0.587870026
Temozolomide	0.584764697
PD-0332991	0.58294344
Tamoxifen	0.582346041
AT-7519	0.58197932
CI-1040	0.581311827
CP466722	0.579032682
AZD6244	0.578943901
FR-180204	0.576165704
JQ1	0.574691627
Y-39983	0.57228748
Ruxolitinib	0.571493708
CAY10603	0.570590069
Vorinostat	0.569874381
CX-5461	0.569787541
PD-0325901	0.567456412
QL-X-138	0.565347856
JW-7-24-1	0.564219346
BMS-708163	0.56324643
X5-Fluorouracil	0.562056692
Lenalidomide	0.561754067
BMS-345541	0.561635365
ZSTK474	0.55978372
AC220	0.553459031
Afatinib	0.551859634
Genentech-Cpd-10	0.548618001
EKB-569	0.548050731
SNX-2112	0.544884427
SB-715992	0.544466224
TGX221	0.543485153
Gefitinib	0.536072691
KIN001-244	0.536019106
CP724714	0.534759657
UNC0638-1	0.533648829
Olaparib--rescreen-	0.532381363
KIN001-135	0.526479568
THZ-2-102-1	0.524718843
ZG-10	0.521094295
VX-702	0.520244984
HG-6-64-1	0.515531289
GW-2580	0.513915842
AZD7762	0.512615725
ATRA	0.512252206
FMK	0.510988786
Sorafenib	0.510456464
Bosutinib	0.510161853
DMOG	0.505589495
SB590885	0.504139094
SGC0946	0.503343193
Vinorelbine	0.50321456
Cisplatin	0.502281259
SB52334	0.500568833
AR-42	0.499713388
Vismodegib	0.49782437
Vinblastine	0.497306771
Etoposide	0.497053094
AZD8055	0.496902084
EX-527	0.49473232
QL-XII-47	0.494442638
piperlongumine	0.492426923
OSI-027	0.489433377
BX-795	0.488912676
XMD11-85h	0.487201191
Axitinib	0.486795963
UNC0638	0.484921493
Temsirolimus	0.482868318
Afatinib--rescreen-	0.478115443
XMD8-85	0.476912279
MP470	0.476765448
Elesclomol	0.476235375
CH5424802	0.474689309
CGP-082996	0.473247175
Cytarabine	0.467573088
NVP-BEZ235	0.467543521
AP-24534	0.465950454
CEP-701	0.464548079
Phenformin	0.461704184
Olaparib	0.461356773
SB-505124	0.461127643
BAY-61-3606	0.459732613
ABT-888	0.456838304
MLN4924	0.453258869
THZ-2-49	0.453247664
Bicalutamide	0.453234544
GSK2126458	0.451442063
Midostaurin	0.449300065
HG-5-113-01	0.445868591
Z-LLNle-CHO	0.444076946
CUDC-101	0.440335149
XL-880	0.437491172
YK-4-279	0.434829684
Mitomycin-C	0.427623751
Dasatinib	0.427472989
Cetuximab	0.426665458
HG-5-88-01	0.426040315
CMK	0.425987559
BI-2536	0.424671117
AS605240	0.422845072
IPA-3	0.421494611
CHIR-99021-1	0.41853117
GSK269962A	0.417228354
XMD8-92	0.41712095
YM155	0.415689023
PXD101--Belinostat	0.415111258
Salubrinal	0.413259538
X681640	0.41263953
LY317615	0.412494158
BMS-536924-1	0.4094555
JNK-Inhibitor-VIII	0.409063005
XL-184	0.407719649
ZM-447439	0.407338655
Roscovitine	0.407015422
KIN001-055	0.406676273
KIN001-266	0.404866129
PI-103	0.404581161
QL-VIII-58	0.403671788
SL-0101-1	0.402018981
PF-562271	0.40198928
CGP-60474	0.401955251
OSU-03012	0.400015786
PAC-1	0.398621542
Gemcitabine	0.397226026
PLX4720	0.396311822
TW-37	0.392252661
CCT018159	0.39158816
CHIR-99021	0.390680616
KU-55933	0.387527381
RO-3306	0.386781536
MS-275	0.386041399
NSC-207895	0.375675742
PFI-1	0.374957501
Cyclopamine	0.369576148
Bicalutamide-1	0.368842349
Obatoclax-Mesylate	0.368761754
JNK-9L	0.36851218
Bleomycin	0.364296273
PD-173074	0.362847848
NU-7441	0.360651248
AG-014699	0.358749334
WH-4-023	0.356339311
QS11	0.353135383
GSK-650394	0.351463153
Crizotinib	0.347415833
rTRAIL	0.347303707
BMS-509744	0.345775965
NVP-TAE684	0.344274733
Bortezomib	0.342957536
AZD6244-1	0.341763177
GSK269962A-1	0.339836214
BMS-536924	0.337515972
AZD6482	0.337283417
ABT-869	0.336826818
Parthenolide	0.335811721
EHT-1864	0.329496758
FTI-277	0.323172556
FH535	0.322007535
QL-XII-61	0.321985603
BMS-754807	0.318116197
AS601245	0.316367114
MK-2206	0.311650239
AZD6482-1	0.307821502
Embelin	0.307406892
AUY922	0.30628771
NSC-87877	0.304396417
BIRB-0796	0.297765939
JNJ-26854165	0.294116596
SB-216763	0.292193135
Tipifarnib	0.28780352
LAQ824	0.286777679
IOX2	0.286554979
Epothilone-B	0.281117415
Pazopanib	0.278459816
S-Trityl-L-cysteine	0.277442071
Thapsigargin	0.275705277
JQ12	0.272776092
Imatinib	0.271702528
BMS-708163-1	0.27078189
PHA-665752	0.269046775
Doxorubicin	0.268550129
Paclitaxel	0.265723101
GDC0941	0.255398127
MG-132	0.253586879
CCT007093	0.25316389
A-770041	0.251417583
WZ-1-84	0.250026559
LFM-A13	0.246785939
GDC0941--rescreen-	0.246447297
GW843682X	0.23634984
AZD-0530	0.235143643
Erlotinib	0.233840167
Pyrimethamine	0.233625885
Shikonin	0.232890275
XAV-939	0.231412847
GNF-2	0.230163763
OSI-906	0.228341496
Bryostatin-1	0.225115361
PF-4708671	0.221620268
Bexarotene	0.221402548
JQ1-1	0.205275325
AKT-inhibitor-VIII	0.197109963
GSK-1904529A	0.169303394
AMG-706	0.160758928
VX-680	0.148988253
JW-7-52-1	0.141289323
A-443654	0.113099586
Rapamycin	0.110388773
GW-441756	0.100654864
