## Supplementary material for "Rho-mediated gene transcription promotes BRAF inhibitor resistance in de-differentiated melanoma cells": Table S3

RhoA_Up	RhoC_Up	RhoAC_Merged_Up	Melanocyte_Identity	MRTF Target Genes	CORDENONSI_YAP_CONSERVED_SIGNATURE
MSLN	CXCL5	MSLN	ASIP	ACBD5	AGFG2
CXCL5	CCL2	CXCL5	BCL2	ZBP1	AMOTL2
CXCL1	MSLN	CXCL1	CITED1	EPHA3	ANKRD1
CCL2	SAA3	CCL2	CTNS	CCK	ASAP1
KLRA12	CXCL1	KLRA12	DCT	PI4K2B	AXL
SAA3	CCL7	SAA3	DDT	CALMBP1	BICC1
KLRA1	CCK	KLRA1	MC1R	AHNAK	BIRC5
NGEF	GM7040	NGEF	MYO5A	SDPR	CDC20
ACTA1	TNFAIP3	ACTA1	OCA2	MKI67	CDKN2C
PTGS2	NGEF	PTGS2	PMEL	IFI44	CENPF
CCL7	AQP1	CCL7	SLC45A2	PAK3	COL4A3
TNFAIP3	KLRA12	TNFAIP3	TRPC1	RNF103	CRIM1
EREG	KLRA1	EREG	TYR	RABEP1	CTGF
FHL1	CCL5	FHL1	TYRP1	GBP4	CYR61
GM7040	TMEM176A	GM7040	C10orf11	CPEB4	DAB2
CHRNB1	CHRNB1	CHRNB1	EDN3	BRCA1	DDAH1
CCK	PTGS2	CCK	EDNRB	IIGP1	DLC1
CTGF	WDR92	CTGF	GLI3	PHLDB2	DUSP1
AQP1	ACTA1	AQP1	HPS4	GBP2	DUT
NR4A1	IER3	NR4A1	HPS6	PPP1R12A	ECT2
TNC	RABGGTA	TNC	KIT	EHD4	EMP2
SERPINE1	ELL2	SERPINE1	LRRC72	PRPF4B	ETV5
PLK-PS1	NFKBIZ	PLK-PS1	MEF2C	KIF11	FGF2
U90926	EREG	U90926	MITF	CSPRS	FLNA
PLAUR	U90926	PLAUR	MREG	DOCK10	FSCN1
BNC1	FHL1	BNC1	PLDN	ZFP367	FSTL1
RRM2	IL1RL1	RRM2	RAB27A	BUB1	GADD45B
CD55	BNC1	CD55	SOX10	KIF23	GAS6
WDR92	C3	WDR92	USP13	PRKCQ	GGH
TNFRSF21	SERPINE1	TNFRSF21		TOP2A	GLS
ELL2	RRM2	ELL2		HTATSF1	HEXB
IER3	NR4A1	IER3		MASP1	HMMR
MTM1	THBD	MTM1		HMMR	ITGB2
AK134344	ADORA2B	AK134344		IKBKG	ITGB5
ADORA2B	CD93	ADORA2B		HAPLN1	LHFP
GJA1	TNFRSF21	GJA1		MPA2L	MARCKS
CD93	PLAUR	CD93		GPM6A	MDFIC
CD44	CD44	CD44		SNX5	NDRG1
IL1RL1	HIVEP2	IL1RL1		MX1	PDLIM2
EPHA2	ZFPM2	EPHA2		PDE1C	PHGDH
HELLS	EPHA2	HELLS		MNDA	PMP22
PKIA	DUSP1	PKIA		PURA	SCHIP1
ACKR3	NHP2	ACKR3		NUSAP1	SDPR
GMNN	RBM38	GMNN		PSMB8	SERPINE1
ASF1B	FOSL1	ASF1B		ARMC8	SGK1
THBD	PKIA	THBD		IFI47	SH2D4A
RRP12	PDLIM1	RRP12		GPNMB	SHCBP1
CDC6	PLSCR1	CDC6		EIF2S2	SLIT2
PRC1	TNC	PRC1		SMC2L1	STMN1
SDPR	PVR	SDPR		SFRS1	TGFB2
CXCL10	TMEM176B	CXCL10		ABAT	TGM2
ECT2	HMGA2	ECT2		SMC4L1	THBS1
PDLIM1		PDLIM1		CDCA1	TK1
ORC1		ORC1		TSRC1	TNNT2
AKR1B3		AKR1B3		ATRX	TNS1
DNA2		DNA2		MIA3	TOP2A
FAM60A		FAM60A		YES1	TSPAN3
RRM1		RRM1		PBK
FOSL1		FOSL1		OAS3
AURKA		AURKA		TK1
NHP2		NHP2		MYL9
CYR61		CYR61		CENPF
PA2G4		PA2G4		SMO
MCM3		MCM3		CDKN3
TIMM8A1		TIMM8A1		PPM1D
DUSP9		DUSP9		HELLS
DUSP1		DUSP1		CCNB2
		CCL5		PIK3CA
		TMEM176A		SPAG5
		RABGGTA		NFIX
		NFKBIZ		MGLL
		C3		BRWD3
		HIVEP2		BICD1
		ZFPM2		AXL
		RBM38		ICAM2
		PLSCR1		MSN
		PVR		UBE1L
		TMEM176B		SPRED1
		HMGA2		SH3BGR
				TTK
				RAB12
				ANKMY2
				CASP8AP2
				TPX2
				KLF15
				IFI203
				HNRPDL
				RPS24
				CASP7
				PRPF39
				UBE2C
				LUC7L2
				STMN1
				ZFHX4
				PRICKLE1
				GLTSCR2
				SSRP1
				NEK2
				SH3BGRL
				PLAA
				VWF
				STARD8
				ZFP397
				PLK1
				CENPA
				ARID4A
				PDE4B
				RACGAP1
				TRIM30
				DAB2
				ARHGAP5
				POLE3
				KIF2C
				CCNB1-RS1
				YTHDF3
				KIF20A
				STYX
				MOGAT1
				OASL2
				AHR
				IVD
				IRS1
				DTX3L
				KIF22
				SYT9
				WAC
				BIRC5
				TIA1
				GM542
				SNX10
				RGS2
				CDC2A
				AURKA
				CCNB1
				TTC14
				CDCA8
				CCNF
				AURKB
				DUT
				ETNK1
				TPM1
				MXD3
				CSF1
				SSNA1
				SORBS1
				CDCA5
				SIAT10
				CDC20
				FNBP4
				ACSL4
				SOCS3
				TROAP
				WISP1
				PRKCBP1
				RRM2
				IGF2BP1
				MLSTD2
				ATF7IP
				BRD8
				ZFP160
				SSA2
				SERPINB6A
				ZFP52
				IPO7
				TRIM25
				PRKG2
				HNRPU
				CBFA2T2H
				EPB4.1L2
				GSTA2
				ZFP61
				MCM3
				LDLR
				BMF
				ID2
