## Supplementary material for "Rho-mediated gene transcription promotes BRAF inhibitor resistance in de-differentiated melanoma cells": Table S4

drugName	lowPredictions	highPredictions	Fold Change
GSK269962A.1	1.107814326	1.572703272	4.648889457
Camptothecin	-4.223158285	-3.760259885	4.628983994
SN.38	-4.362384214	-3.94017154	4.222126739
Bleomycin..50.uM.	1.74319089	2.161924069	4.187331795
PXD101..Belinostat	1.273465808	1.670645782	3.971799746
Dasatinib	-0.844102689	-0.472783342	3.713193469
BX.912	2.15702157	2.515534021	3.585124509
BMN.673	1.431105339	1.776177257	3.450719188
WH.4.023	0.884466416	1.226532257	3.420658418
CAY10603	1.707158321	2.043902259	3.367439378
Y.39983	3.576080745	3.912664351	3.365836059
XL.184	2.126714789	2.458007014	3.312922246
SNX.2112	-0.587745362	-0.257156414	3.305889473
NG.25	2.212883558	2.541864309	3.289807516
TG101348	2.111692185	2.435657746	3.239655615
CH5424802	2.504128077	2.827157713	3.230296361
Gemcitabine	-1.993013258	-1.67998443	3.130288287
JW.7.24.1	1.61525565	1.920536086	3.052804358
Pazopanib	2.161762236	2.459433106	2.976708698
CX.5461	2.383089789	2.678485599	2.953958101
FK866	-2.302812322	-2.009259363	2.935529585
CAL.101	3.540219653	3.826354575	2.861349221
XL.880	0.959430118	1.241951895	2.82521777
PIK.93	2.466687905	2.748920181	2.822322758
TPCA.1	2.6463749	2.928320091	2.819451904
GSK429286A	3.892975238	4.170455597	2.774803592
PHA.793887	1.944891633	2.220309522	2.754178888
NVP.TAE684	0.130560576	0.400381985	2.698214085
Crizotinib	1.897896279	2.162822383	2.64926104
OSI.027	1.037470668	1.300603532	2.63132864
NPK76.II.72.1	2.64623032	2.905985138	2.597548181
AR.42	0.511944004	0.766343368	2.543993638
Imatinib	2.063586069	2.311901446	2.483153767
GSK1070916	0.234738316	0.476097744	2.41359428
Sunitinib	2.139604008	2.378120929	2.385169216
CUDC.101	0.238770609	0.472286374	2.335157652
Genentech.Cpd.10	2.329135593	2.557016632	2.278810392
BX.795	1.982027636	2.209868684	2.278410483
QL.XI.92	3.232146832	3.457392747	2.252459143
CP466722	2.724161954	2.949207025	2.250450713
Etoposide	1.690255122	1.913511045	2.232559227
AV.951	-0.402461207	-0.179575119	2.228860871
QL.X.138	1.680025245	1.901307774	2.212825287
ABT.869	1.490528524	1.711321677	2.207931536
Sorafenib	1.61256602	1.833195473	2.206294529
AP.24534	-0.211372812	0.008957084	2.20329896
TL.1.85	2.589348762	2.808326194	2.189774317
PI.103	1.018865226	1.234533871	2.156686455
HG.5.88.01	2.787823918	2.997398393	2.095744754
BIX02189	3.85474927	4.059093996	2.043447256
I.BET	3.145179644	3.349355357	2.041757133
AICAR	7.721414046	7.925183262	2.037692169
KIN001.260	3.932839901	4.133080036	2.002401349
AZD7762	-0.307813181	-0.111842667	1.959705143
VX.680	0.649501704	0.845223821	1.957221168
ZM.447439	2.28285533	2.478401989	1.955466586
ZSTK474	0.873738126	1.064635194	1.908970682
PD.0332991	1.575979202	1.763937586	1.879583846
THZ.2.49	2.273214609	2.461120298	1.879056891
VNLG.124	3.338800985	3.526540333	1.877393483
QL.XII.47	1.576659491	1.763661293	1.870018024
XMD13.2	3.116091647	3.300282317	1.841906697
HG.6.64.1	0.829806333	1.013356237	1.835499039
Midostaurin	-0.058969632	0.12441806	1.83387692
KIN001.270	4.619696204	4.803015075	1.833188714
T0901317	3.859630095	4.040850468	1.812203723
ABT.263	0.843867594	1.02408119	1.802135965
Axitinib	1.431329239	1.610235844	1.789066048
Rapamycin	-3.219919708	-3.044750442	1.751692657
MPS.1.IN.1	3.694029327	3.868672099	1.746427719
Docetaxel	-4.841568475	-4.667843774	1.737247003
GSK2126458	-3.000935861	-2.83267585	1.68260011
AMG.706	1.744654659	1.912458184	1.678035248
AZD.0530	1.501788785	1.668523975	1.667351904
Olaparib	3.177585933	3.344194628	1.666086944
IPA.3	4.084170351	4.24911713	1.649467792
Temozolomide	5.111962916	5.275976356	1.640134394
KIN001.244	3.166920802	3.330857249	1.639364463
Tubastatin.A	3.85209779	4.01506738	1.629695897
Masitinib	3.367980137	3.530015185	1.62035048
Methotrexate	-0.957779121	-0.799757691	1.580214296
FMK	4.484043572	4.638147023	1.54103451
GW.2580	4.772122706	4.925069536	1.529468296
BMS.754807	0.228740962	0.38047717	1.517362089
Nilotinib	1.868916419	2.019731553	1.508151337
GDC0941	1.249865318	1.396165044	1.462997263
Olaparib..rescreen.	3.31949874	3.463243329	1.437445884
BAY.61.3606	2.178052927	2.321471968	1.434190418
SB.216763	4.05750437	4.197678722	1.40174352
rTRAIL	-1.733181785	-1.594206094	1.389756905
XAV.939	2.936903148	3.074872643	1.379694956
NVP.BHG712	2.43325495	2.570684159	1.374292095
OSI.930	3.278880461	3.414039881	1.351594196
AC220	1.566856796	1.701582222	1.347254258
CGP.60474	-1.666885811	-1.533716309	1.331695011
TGX221	3.361789257	3.49429714	1.325078825
HG.5.113.01	1.636521106	1.767926777	1.314056709
NSC.207895	3.746914064	3.878238164	1.313240999
AT.7519	1.355825059	1.486335666	1.305106068
AZD6482.1	1.942543109	2.072512333	1.299692243
OSU.03012	2.353243512	2.482027105	1.287835926
CHIR.99021.1	2.394398627	2.522175891	1.277772644
Bicalutamide.1	4.00234606	4.12924598	1.268999193
X5.Fluorouracil	3.372519919	3.498894198	1.263742789
Erlotinib	1.405299795	1.531425889	1.261260938
XMD14.99	3.991756697	4.11712184	1.253651433
SB.715992	-1.890866159	-1.76792762	1.22938539
TL.2.105	3.346826508	3.467648079	1.208215711
EKB.569	0.806288582	0.926409321	1.201207397
JQ1	0.849879945	0.967808962	1.179290172
Bortezomib	-5.453461268	-5.335718686	1.177425817
CHIR.99021	3.552583958	3.667981434	1.153974766
AG.014699	3.198842833	3.313968911	1.151260779
CMK	2.139954289	2.255079111	1.151248219
STF.62247	3.810540753	3.925317963	1.147772104
GSK269962A	1.50719423	1.621464887	1.142706571
A.770041	1.517092204	1.628866828	1.117746233
Parthenolide	2.854058377	2.963738818	1.096804407
Cisplatin	2.753939307	2.862413216	1.084739091
KIN001.236	3.869242297	3.976053154	1.068108578
Epothilone.B	-4.464179102	-4.358576513	1.056025895
BMS.708163	4.292079542	4.397307156	1.052276134
Cyclopamine	4.424095288	4.528546164	1.044508759
TAK.715	3.83042184	3.934220277	1.037984368
DMOG	6.444114333	6.54763145	1.035171176
ATRA	3.361365028	3.464261891	1.028968627
XMD8.85	2.791145792	2.892836849	1.016910565
SL.0101.1	4.293679744	4.395276754	1.015970092
Cytarabine	0.198347465	0.295972289	0.976248231
GSK690693	2.938404624	3.035948074	0.975434503
KIN001.102	2.33067002	2.428087069	0.974170488
GSK.650394	3.082992324	3.180210664	0.972183397
XMD15.27	4.099771019	4.196820188	0.970491694
Cetuximab	4.879341201	4.973353536	0.94012335
AZD6482	2.054747515	2.147958205	0.932106898
YM201636	2.321733039	2.414750204	0.930171648
Doxorubicin	-1.414753844	-1.322896333	0.918575115
KIN001.055	3.499175775	3.587542554	0.883667791
Zibotentan..ZD4054	5.308275272	5.394779923	0.865046504
SB.505124	3.72235195	3.807075706	0.847237559
CCT018159	3.1933469	3.277576339	0.842294386
Tamoxifen	3.193497547	3.277438526	0.839409787
Vinblastine	-3.645272118	-3.561515502	0.837566167
X681640	1.958994404	2.038605203	0.796107992
GDC0941..rescreen.	0.85995447	0.936717124	0.767626535
GNF.2	1.934785334	2.010931604	0.761462705
QL.XII.61	3.305633525	3.380959475	0.753259503
Bosutinib	1.588705862	1.663796348	0.750904855
Roscovitine	4.037450407	4.112054153	0.746037457
BI.2536	-1.440691167	-1.367133282	0.735578849
Bleomycin	1.74627996	1.818643235	0.723632751
THZ.2.102.1	-1.164791121	-1.093028403	0.717627184
KIN001.135	3.830597401	3.901173134	0.705757331
NU.7441	2.247372477	2.316997189	0.696247118
SGC0946	1.513960799	1.583058322	0.690975234
Vismodegib	4.163944667	4.231477114	0.675324476
PF.562271	1.943559746	2.010348598	0.667888514
PHA.665752	2.052840249	2.119353999	0.665137503
Bicalutamide	2.417784596	2.483432495	0.656478991
WZ.1.84	3.360769584	3.424928024	0.64158441
RO.3306	2.99137775	3.055135473	0.637577236
OSI.906	1.277668503	1.340488845	0.62820343
MLN4924	0.292126741	0.354591334	0.624645929
Trametinib	-1.532037557	-1.469790373	0.622471849
YM155	-1.230616084	-1.171538931	0.590771533
BMS.345541	3.057187354	3.114913276	0.57725922
Mitomycin.C	-0.621871861	-0.564663672	0.572081884
Lenalidomide	3.519596422	3.575237019	0.556405976
A.443654	-0.076546675	-0.024087551	0.524591237
S.Trityl.L.cysteine	1.819390786	1.871765184	0.523743978
XMD11.85h	3.739259968	3.791577381	0.52317413
ZG.10	1.830571817	1.880750919	0.501791024
KU.55933	3.820534424	3.870486775	0.499523507
LFM.A13	4.456861687	4.506051719	0.491900322
MG.132	0.070593459	0.116685365	0.460919059
BIRB.0796	3.677466428	3.721902698	0.444362694
KIN001.266	3.833343036	3.877484011	0.441409752
UNC1215	2.286486471	2.330484486	0.439980149
Ruxolitinib	3.201188194	3.244092692	0.429044979
FR.180204	4.643831927	4.684275551	0.404436241
VX.702	2.544378931	2.582720853	0.38341922
Temsirolimus	-2.170790873	-2.132905946	0.378849268
Pyrimethamine	3.474277015	3.511857601	0.375805859
Afatinib..rescreen.	2.727157476	2.764385083	0.372276069
AKT.inhibitor.VIII	2.076122714	2.112782847	0.366601333
NVP.BEZ235	-2.098547555	-2.061920518	0.36627037
Elesclomol	-2.811180271	-2.775568803	0.356114681
PAC.1	2.001093828	2.032944069	0.318502409
Paclitaxel	-2.68183218	-2.650955948	0.308762325
LY317615	2.893115361	2.92363217	0.305168087
GSK.1904529A	1.937796018	1.96475403	0.269580114
YK.4.279	2.150795941	2.175665956	0.248700155
MS.275	1.227869027	1.251856148	0.239871212
GW843682X	-1.831517947	-1.811617302	0.199006457
ABT.888	3.655354873	3.675068731	0.19713858
JQ12	1.202340835	1.221216589	0.188757536
Dabrafenib	1.959449529	1.977612249	0.181627196
IOX2	-0.687266302	-0.669123083	0.181432189
Thapsigargin	-2.742985029	-2.724978353	0.18006676
Z.LLNle.CHO	1.385019727	1.402152318	0.171325909
AZD8055	0.298386175	0.314320071	0.15933896
AS605240	2.646450188	2.662076805	0.15626617
JNK.Inhibitor.VIII	4.215488769	4.2294608	0.139720316
Lapatinib	1.667642878	1.679982816	0.123399374
Bryostatin.1	-3.32201709	-3.309690102	0.123269872
PD.173074	1.993045861	2.002961957	0.099160961
QS11	3.234483525	3.238572526	0.040890011
GW.441756	1.748698665	1.751848247	0.031495818
AS601245	2.872401564	2.873095591	0.006940275
MK.2206	1.616727928	1.617150512	0.004225837
piperlongumine	2.312756881	2.312298315	-0.004585661
Bexarotene	3.232544011	3.231368758	-0.011752531
XMD8.92	3.400181748	3.398400721	-0.017810277
SB52334	3.85806888	3.855093573	-0.029753074
JNK.9L	0.345642049	0.33794426	-0.076977889
NSC.87877	4.34198586	4.333080675	-0.089051856
BMS.509744	3.184661061	3.175435729	-0.092253318
CGP.082996	2.745406593	2.73604326	-0.093633335
AZ628	1.320347926	1.309499953	-0.108479726
MP470	2.438926155	2.427379237	-0.115469186
VX.11e	2.21378359	2.201628652	-0.121549374
UNC0638	3.584933279	3.57275347	-0.121798096
PF.4708671	3.644909253	3.631050136	-0.138591168
EX.527	5.188493106	5.173812704	-0.146804017
JQ1.1	0.575496255	0.557164237	-0.18332018
RDEA119..rescreen.	1.188420013	1.167843136	-0.205768772
CCT007093	3.791125352	3.77015836	-0.209669921
Shikonin	0.62523886	0.603001675	-0.222371845
CEP.701	-0.401221474	-0.426138831	-0.24917356
FTI.277	1.744391466	1.718193978	-0.261974879
Afatinib	0.211791472	0.18199248	-0.297989912
Salubrinal	3.86483929	3.831314049	-0.335252408
Embelin	3.341190169	3.305327425	-0.358627443
AUY922	-1.775931952	-1.812368464	-0.364365121
BMS.536924.1	1.382529185	1.34504997	-0.374792146
CP724714	3.854423419	3.815768881	-0.386545382
JNJ.26854165	2.951430165	2.912656257	-0.387739076
Phenformin	7.427835462	7.388465794	-0.393696681
X.5Z..7.Oxozeaenol	0.68446956	0.638734536	-0.457350236
BMS.536924	2.074371319	2.027202623	-0.471686956
Gefitinib	0.678514289	0.62676857	-0.517457189
Vorinostat	1.46921069	1.416616355	-0.525943346
PFI.1	2.865347731	2.80628662	-0.590611109
AZD6244	1.102510839	1.032344221	-0.701666176
TW.37	-0.187219247	-0.258963609	-0.717443622
Nutlin.3a	3.284987026	3.212859362	-0.721276644
BMS.708163.1	2.934246495	2.86200206	-0.722444348
Vinorelbine	-3.225981102	-3.298630615	-0.726495126
JW.7.52.1	-1.021999173	-1.094962025	-0.729628516
SB590885	2.920306253	2.845988208	-0.743180449
UNC0638.1	3.957858993	3.87766794	-0.801910527
Tipifarnib	1.699257029	1.608144651	-0.911123781
WZ3105	0.528871879	0.4355249	-0.933469786
Obatoclax.Mesylate	-0.437741042	-0.540957055	-1.032160124
EHT.1864	3.823620508	3.717739649	-1.058808586
CI.1040	2.138004676	2.031885352	-1.061193232
RDEA119	1.206691859	1.09425142	-1.124404389
PLX4720..rescreen.	3.422130432	3.304058902	-1.180715297
PLX4720	3.285601039	3.166923454	-1.186775847
AZD6244.1	1.838304214	1.696301479	-1.42002735
PD.0325901	-1.400867943	-1.549338864	-1.484709202
QL.VIII.58	-0.770162793	-0.923928663	-1.537658696
LAQ824	-1.974134767	-2.145639832	-1.715050648
FH535	2.607587101	2.427600226	-1.799868748
17.AAG	-0.237242984	-0.537002892	-2.997599073
